# *In vitro* engineering of the lung alveolus

**DOI:** 10.1101/2022.03.13.484143

**Authors:** Katherine L. Leiby, Yifan Yuan, Ronald Ng, Micha Sam Brickman Raredon, Taylor S. Adams, Pavlina Baevova, Karen K. Hirschi, Stuart G. Campbell, Naftali Kaminski, Erica L. Herzog, Laura E. Niklason

## Abstract

Therapeutic lung regeneration is predicated upon successful reconstitution of lung alveoli, the functional units of gas exchange. Here, we identify requisite multimodal cues that are critical to reconstructing the alveolar epithelium and alveoli in lung scaffolds. Alveolar reconstruction *in vitro* is divided into several distinct phases. In the first phase, endothelial cells coordinate with fibroblasts and select exogenous factors to promote alveolar scaffold population with surfactant-secreting alveolar epithelial type 2 cells (AEC2s). After formation of organized epithelial alveolar-like structures, subsequent withdrawal of Wnt and FGF agonism synergizes with tidal-level mechanical strain to induce differentiation of AEC2s to squamous type 1 AECs (AEC1s) in cultured alveoli, *in situ*. These results outline a rational strategy to engineer an alveolus of AEC2s and AEC1s contained within epithelial-mesenchymal-endothelial units, and reveal the critical interplay amongst biochemical, cellular, and mechanical niche cues within the reconstituting alveolus.

---

End-stage lung disease remains a leading cause of death in the United States^1^. The only definitive therapy is lung transplantation; however, suitable donor organs are scarce and graft survival at 10 years is approximately 30%^2^. Lung acellular extracellular matrix (ECM) scaffolds provide a pre-made, bioactive template for cellular population and regeneration of functional alveolar networks, which may one day support therapeutic transplantation^3, 4^. But despite some reported progress in bioengineered lung revascularization^5, 6^, organized epithelial recellularization to reconstitute alveoli with native-like phenotypic features has been an elusive goal. The alveolar epithelium forms a gas-diffusible surface, provides the tightest barrier to fluid leak, and secretes surfactant to prevent alveolar collapse^7^, and as such is indispensable to regenerating functional lung tissue capable of gas exchange.

Alveolar epithelial type 2 cells (AEC2s) are the principal epithelial stem cell of the distal lung^8–10^. Following alveolar injury, AEC2s proliferate, and then differentiate to type 1 AECs (AEC1s) to reinstate epithelial integrity^11^. Dysregulation of AEC2 progenitor functions precludes meaningful restoration of alveolar structure and function, as is seen in multiple lung diseases^12, 13^. Although an area of intense investigation, the signals governing AEC2 self-renewal and differentiation remain poorly understood (beyond mesenchymal-derived cues), and hence harnessing AEC2s to promote alveolar regeneration has met limited success^14, 15^. Achieving AEC1 differentiation *ex vivo* from AEC2s has been particularly challenging: common approaches such as extended time in culture^8^ or growth on glass in the presence of serum^9^ are poorly defined and ill-suited for translation.

Here, we describe a strategy to engineer multilineage lung alveolar tissue by directing the AEC2 regeneration process *ex vivo* and *in situ*, within decellularized lung scaffolds (Fig. 1A). Because AEC2s modulate their behavior via integration of complex cellular, biochemical, and physical stimuli within their alveolar niche^16^, we hypothesized that guiding AEC2 proliferation and then differentiation *in vitro* – and reconstructing the surrounding alveolus – would be facilitated by simultaneous modulation of these varied multimodal cues.

**Fig. 1:**

Reconstitution of a fibroblast-endothelial niche for AEC2 scaffold repopulation. (**A**) Schema for alveolar engineering. (**B**) Timeline for tri-culture lung recellularization, corresponding to pre-vascularization and the proliferation phase in (A). (**C**) H&E staining of tri-culture engineered and P7 native lungs. Scale bars, 50 μm (right). (**D**) Immunostaining of NKX2.1^+^ epithelial cells and vimentin^+^ FBs or ECs (left); or ABCA3^+^ AEC2s, procoll1α1^+^ FBs, and CD31^+^ ECs (right) in tri-culture lung. Arrowheads, CD31^+^ ECs. Arrows, procoll1α1^+^ FBs. (**E**) Immunostaining for canonical AEC2 proteins in tri-culture lung. (D and E) Scale bar, 25 μm. Magnified region, 10 μm. (**F**) TEM examining epithelial ultrastructural features in tri-culture lung, with a P7 native AEC2 shown for comparison. LB, lamellar body. TJ, tight junction. Arrowheads, apical microvilli. (**G**) Quantification of secreted SPB protein in bronchoalveolar lavage (BAL) of adult rat and tri-culture lungs (*n* = 3). Unpaired two-tailed *t*-test. (**H** and **I**) Representative quasi-static pressure-volume curves (H) with calculated compliance (I) (*n* = 3). One-way ANOVA with Holm-Sidak. (**J**) Schematic of alveolar-like structures in tri-culture lung. Error bars: mean ± SEM. ns, not significant, \**P* < 0.05, \*\**P* < 0.01.
