## Supplementary Table 6 for "*In vitro* engineering of the lung alveolus"

### Sheet: Sheet1
gCap	aCap	Arterial	Venous_pulm	Lymphatic	Venous_systemic	TGFb1_Smad3_targets_Zhang2011	ActivatedFB_Peyser2019	Myofibroblast	Hsd11b1_Itga8	Col14a1	ASMC	Pericyte	VSMC	MANC_Zepp2017	Lipofibroblast
Nostrin	Pcdha12	Tm4sf1	Slc6a2	Ptx3	Rgs16	Smad6	Sparc	P2ry14	Gyg1	Col14a1	AABR07054614.1	Ndufa4l2	Hey2	Axin2	Fabp4
Wif1	Emp2	Gja5	Cdh2	Mmrn1	Aqp7	Smad7	Lgals1	Htra1	Hsd11b1	Sema3d	Scx	Neb	Htra4	Pdgfra	Fgf10
Kit	Kitlg	Fbln2	Calml4	Scn3a	Adgrg1	Smad4	Serpinh1	Sema3c	Macf1	C1qtnf3	Col15a1	Pdzd2	Map3k7cl	Mmp2	Lpl
Plvap	Hopx	Prdm16	Ackr3	Prox1	Fam167b	Tgfb1	Tmsb10	Tceal9	G0s2	Serpinf1	Grem2	Cadm1	Olr59	Wif1	Plin2
Scn7a	Tmem47	Fbln5	Net1	Meox1	C1qtnf9	Tgfbr1	Col1a1	Myl12b	Slit2	Penk	Cnn1	Vtn	Inpp4b	Sfrp4	Pparg
Stmn1	Kdr	Kcne3	Efemp1	Reln	Colec11	Tgfbi	Mgp	Crabp1	Slc27a6	Rbp4	Lum	Cox4i2	Heyl	Adamts2	Pth1r
AC141102.1	Car4	Thsd7a	Adgrg6	Shisal1	Fabp4	Tgfb2	Fn1	Gpc4	Itga8	Cpz	Lipg	Olfm1	Foxs1	Igfbp4	Tcf21
Aplnr	Mapt	Ltbp4	Cpe	Adgrg3	Vwa1	Smurf1	Ppic	Myl12a	Enpep	Col1a1	Entpd1	Nostrin	LOC100911486	Col1a1	Thy1
Scn3b	Ednrb	Hey2	C1qtnf7	Gria2	Snhg11	Ltbp2	Serpine2	Pdlim3	Cp	Scara5	Gja1	Adamtsl3	Ebf1	Col1a2	Zfp423
Col4a1	Btbd3	Srpx	Fbln2	Tbx1	Sh3bgr	Ltbp3	Fbn1	Nes	Kiaa0408L	Itm2a	Tgfbi	AABR07071697.1	Cdh13	Htra3
Emcn	Apln	Cyp26a1	Rgs5	Sema3d	Cidec	Ltbp4	Cald1	LOC691995	Meox2	Aldh1a3	Slitrk6	Ebf1	Blk	Fbln1
Akr1c14	Pmp22	Col18a1	Car8	Lrg1	Ptpn22	Ctgf	Col5a2	Etv1	Limch1	Ogn	Actg2	Trpc3	Rgs4	Rbp4
Lpl	S100a6	Cxcl12	Duoxa1	Sh3gl3	Serpinf1	Junb	Fstl1	Krt76	Slc38a5	RGD1305645	Spink8	Sphkap	Ccl19	Cd34
Clec14a	Prx	Msr1	Abi3bp	Grin2b	AABR07013798.1	Jun	Eln	Tgfbi	Spon1	Thbs2	Sulf2	Postn	Errfi1	Cygb
Epas1	Ptpn4	Adgrg6	Procr	Ccl24	Alox12	Map3k8	Tpm1	Tgfb2	Tcf21	Pi16	Dcn	Kcnq5	Cpe	Smoc2
Rgcc	Schip1	Vwf	Map2	Slc45a3	Fam198b	Map3k2	Col4a2	Tpm1	S100a6	NEWGENE-1308171	Myh11	Col6a5	Prss35	Has1
Col15a1	Tmem204	Anxa3	Sulf1	Prkcz	Ace2	Serpine1	Timp1	Vim	Fhl1	Ptn	Cd9	Apoc4	Esam	Dcn
Cyyr1	Car2	Mecom	Gchfr	Lrrn4cl	Rcn3	Col7a1	Col4a1	Wnt11	Tpd52	Htra3	Sh3bgr	Mapt	Itm2a	Clec3b
Sema3c	Sirpa	Nuak1	LOC100911486	Mrc1	Gsn	Tinagl1	Col6a3	Rerg	Phex	Prss23	Des	Mcam	Ntf3	Pi16
Ntrk2	Prdm1	Il33	Nr2f2	Igsf3	Igf2	Pold4	Igf1	Msn	Adh6	Pid1	Igfbp5	Ccrl2	Rgs5	Serpinf1
Lpar6	Ptp4a3	Cd24	Vegfc	Scn1b	Kcnj8	Bcl9l	Actn1	Tnc	Vegfd	Col3a1	Lmcd1	Gucy1a1	Foxc1	Ly6al
RT1-CE4	Cd200	Afap1l2	Jam2	AABR07063279.1	Papss2	Tagln2	Mfap2	Gjc1	Fn1	Ldb2	Pdlim3	P2rx1	Itga7	Aqp1
Nrgn	C1qtnf1	Selp	Tll1	Ccl21	Tcf15	Mrc2	Thbs1	Rab3b	Dpt	Gsn	Dst	Gucy1b1	Wisp2
Calcrl	Cst3	Eva1c	Prss23	Osr1	Ly6h	Rusc2	Ltbp2	Tnfaip8	Hsbp1	AABR07044388.2	Acta2	Lca5l	Itga11
Slc29a1	Col4a4	Sulf1	Csrp2	AABR07050652.1	Bckdha	Rras	Col5a1	Filip1l	Slc7a10	Peg3	Lmod1	Higd1b	AABR07031740.1
Clec1a	Cd9	Aldoc	Nuak1	Col8a2	Ptn	Bloc1s2	Sfrp1	Cald1	Limd1	Mgp	Net1	Cspg4	Bcam
Cd93	Hspb1	Gata6	Tf	Ephb1	Rbp4	Myo1d	Phldb2	Pdgfra	Fbln5	Il4r	Kcnma1	Gpsm3	Mcam
Sgk1	2021-09-04	S100a4	Tmem252	Tfpi2	Twist1	Trib1	Tnfrsf12a	Ltbp2	Gja5	Igfbp6	Map1b	Pcdh18	Tinagl1
Ctla2a	Igfbp7	Mgp	Anxa3	Tnfrsf11a	Gem	Eno3	Fkbp10	Robo2	Cebpb	Tspan11	Tpm2	AABR07035012.1	AC111292.1
Adgrf5	RT1-CE4	Scd2	Il1r1	Igfbpl1	Ebf1	Vasp	Acta2	Pam	Prom1	Klf4	Flnc	Cobll1	Wisp1
Cd109	Fmo1	Vsig1	Pam	Spsb1	Mrvi1	Itga3	Myh9	Ubash3b	Fhod1	Lox	Enpp2	Pdgfrb	Gucy1a2
Cdh5	AABR07040855.1	Wfdc1	Igfbp5	Dusp2	Tnfrsf19	Rcor3	Tagln	Cd248	Rbp1	Cthrc1	Hhip	Insc	Cox4i2
Prom1	Enpp6	Bmx	Eln	Apba2	Tnni2	Slc20a1	Iigp1	Ckb	Pmp22	Gpc3	Hmcn1	Vsnl1	Rasl11a
Gmfg	S1pr4	Procr	Clu	Gprc5b	Lcn2	Qpct	Tpm2	Txndc12	Scp2	Anxa1	Slmap	Cxcr4	Crip1
LOC100359583	Tspan12	Cdh13	Htr2b	Tnfaip8l3	Meox2	Prkab2	Tnc	Car2	Gpc3	Col5a3	Cxxc4	Ecm1	Fam129a
Lxn	Tmem254	Igfbp4	Arhgdib	Il18	Col6a2	Il11	Runx1	Foxf1	Tns3	Clu	Dkk3	Itga1	Sncg
Clic1	Itgb5	Depp1	Hs3st1	Ch25h	Tspan11	Kif21a	Nrep	Adgrg6	C6	Prrx1	Tagln	Eogt	Angpt2
Srgn	AABR07044404.1	Ptprz1	Nell2	Nav3	Ndrg2	Tagln	Des	Actn1	Kitlg	Sparc	Myocd	Inka2	Inka2
Tmem100	Gimap7	Rgs10	Tmem176a	Plce1	Ebf3		Wisp1	Adam19	Tagln2	Mfap5	Pdgfc	Mgst3	Pde3a
Cd48	Dpp4	Htra1	Vcam1	Cst6	Mnda		Nrcam	Ifitm3	Mdk	Igfbp7	Bri3	Sh2b3	AABR07070307.1
Rasgrp3	Akap13	Pcsk5	Vwf	Slc38a4	Ptprr		Col12a1	AABR07009919.1	Col13a1	S100a10	Ednrb	Itga6	Astn1
Lyve1	Gabra1	Tent5a	Col14a1	Maf	Sult1a1		S100a4	Plxna2	Vegfa	Ccl7	Kank1	Pde5a	Trarg1
Col4a2	Chst1	Ptprj	RGD1564664	Trpc3	Cthrc1		Fst	Tagln	Slc1a3	Dlg2	AABR07068316.1	Col4a1	Ntrk3
Egfl7	Tmem136	Rnf144a	Il33	Clic2	Mgst2		Serpine1	Ltbp1	Vcan	Tmem215	Asb2	Ajuba	Sept5
Ccnd1	Selenop	Ecm1	Ednrb	Lrrc17	Mall		Spp1	Ifngr1	Csrp1	Anxa5	Actc1	Cpa1	Kcnmb2
Abcb1a	Synm	Egfl8	Rgs2	Egln3	Ndn		Postn	Rbfox1	Hspb1	Col1a2	Csrp2	Gucy1a2	Mgp
Sft2d1	Itm2b	Igf2	Insr	Cyp4b1	Mus81		Cthrc1	Net1	Mme	Akap12	Spon2	AC141102.1	Atp1b2
LOC684871	Macf1	Rbp7	Tmem176b	Layn	RGD1565355		Actg2	Spon2	C7	Il33	Vwa1	Tmem176b	Ecm1
Slco2a1	Cyb5r3	Amd1	Lims2	Gja1	Sh3glb2		Igfbp2	Cyp1b1	Hivep3	Vcam1	Bche	Gja4	Ptp4a3
Acer2	Icam2	Eln	Aqp1	Flnc	Ank3			Edn3	Ces1d	Plpp3	Ltbp1	Rasl11a	Zfp385b
